# Comparative genomic analysis reveals novel phylogenetically intermediate Streptococci with high phenotypic diversity in the human distal lung microbiota

**DOI:** 10.1101/2023.12.22.572891

**Authors:** Slipa Kanungo, Germán Bonilla-Rosso, Garance Sarton-Lohéac, Marianne Kuffer, Markus Hilty, Thomas Geiser, Philipp Engel, Sudip Das

**Author notes:** Philipp Engel and Sudip Das jointly supervised the work. #Address correspondence to Sudip Das. Present address: Slipa Kanungo, Instituto Gulbenkian de Ciência, Oeiras, Portugal. Germán-Bonilla Rosso, Bioinformatics and Proteogenomics, Agroscope, Zürich, Switzerland.

## Abstract

Streptococci are one of the predominant and the most diverse genus in the human lung. Previously, we isolated human distal lung Streptococci from bronchoalvolear lavage fluid (BALF) as part of the human Lung Microbiota culture Collection (LuMiCol). Here, we performed whole genome sequencing, comparative phylogenomics and phenotypic characterization of six Streptococcal isolates representing the phylogenetic diversity of the genus in distal human lung. Here, we report five new species and one new subspecies including phylogenetic intermediates of commonly found Streptococci not limited to human lung. Pangenome analysis reveals gene content, evolutionary relationships, and metabolic functions shedding light on contribution of these Streptococci to lung microbial metabolism. Antimicrobial resistance gene analysis followed by MIC determination revealed macrolide, lincosamide and tetracycline resistance in lung Streptococci. We show the presence of capsular genes in lung streptococci both matching to the prototypical capsular genes (*cps*) and unique genes. Interestingly, the new *Streptococcus* isolate sp. nov. P2E5, genetically identical to the most prevalent *Streptococcus* in the human distal lung was revealed to be a phylogenetic intermediate between the *S. mitis* group and *S. pneumoniae.* It also harbors the pneumolysin (*ply*) gene and was found to have the serotype 21E. Finally, core genome phylogeny reveals that lung Streptococci the are evolutionary distinct from oral Streptococcal isolates in expanded Human Oral Microbiome Database (eHOMD). Hence, these findings we reveal new phylogenetically distinct Streptococcal species from the human distal lung microbiota and its genetic diversity and metabolism to understand the microbial ecology of human lung.

**Importance:** A healthy human distal lung harbour characteristic microbial communities mostly composed of oropharyngeal taxa, which are facultative or obligative anaerobes despite lung being the medium of oxygen intake. However, little is known about the genetic and functional diversity of these bacteria owing to the lack of resources including availability of primary lung isolate from human samples. Therefore, we have established a large bacterial collection that covers all major phyla by cultivating human bronchoalveolar lavage fluid (BALF) under various conditions. *Streptococcus* is the most prevalent and diverse genera in the human lung microbiota. Using genetic and biochemical approaches, we studied six diverse lung isolates from our collection representing the actual Streptococcal diversity and identify these as new species and subspecies. We hypothesize that learning about the phylogenetic genetic diversity, preferred metabolism and molecular structures of these Streptococci will provide with new insights on the understudied microbial ecosystem of the human lung.
