## Supplementary material for "Comparative genomic analysis reveals novel phylogenetically intermediate Streptococci with high phenotypic diversity in the human distal lung microbiota": Table S2

### Sheet: Sheet1
Node ID	Name
1-GCF_000960005	S. mitis OT25
10-GCF_900459125	S. constellatus NCTC11325
11-GCF_000235445	J. ignava ATCC 51276
12-GCA_000257785	S. constellatus ATCC 27823
13-GCA_000257825	S. pseudopneumoniae ATCC BAA-960
14-GCA_000344275	S. oralis subsp. tigurinus DSM 24864
15-GCF_001412635	S. anginosus J4211
16-GCF_000379985	S. caballi DSM 19004
17-GCF_000380045	S. marimammalium DSM 18627
18-GCF_900459365	S. massiliensis NCTC13765
19-GCA_000385925	S. cristatus AS 1.3089
2-GCF_900637025	S. oralis ATCC 35037
20-GCA_000413475	S. intermedius ATCC 27335
21-GCA_000479335	S. ilei JCM 18185T
22-GCA_000747195	S. bovis ATCC 33317
23-GCA_000767835	S. sinensis HKU4
24-GCA_000785515	S. salivarius NCTC 8618
25-GCA_001469295	S. gordonii ATCC 10558
26-GCA_001708305	S. himalayensis HTS2
27-GCA_003143695	S. halitosis VT-4
28-GCA_003626515	S. chosunense ChDC B353
29-GCA_003627155	S. gwangjuense KCOM -1679T
3-GCF_001071155	S. parasanguinis 451_SPAR
30-GCA_004785935	S. rubneri DSM26920
31-GCA_006385165	S. symci C17
32-GCA_006385805	S. xiaochunlingii E24
33-GCA_014643475	S. himalayensis CGMCC 1.15533
34-GCA_900095845	S. timonensis DSM 103349
35-GCA_900143035	S. salivarius ATCC 7073
36-GCF_001679535	S. pneumoniae CCUG 28588
37-GCF_003627135	S. koreensis KCOM 2890
38-GCF_004353325	S. downii CECT 9732
39-GCF_016403165	S. infantarius ssp. coli DSM 22957
4-GCF_900636505	S. australis NCTC3168
40-GCF_016481285	S. zalophi CSL7508T
41-GCF_016642265	S. lactarius CCUG 66490
42-GCF_017315345	S. vaginalis P1L01
43-GCF_900474985	S. thermophilus NCTC 12958
44-GCF_900475675	S. lutetiensis NCTC13774
45-GCA_000382825	S. oralis subsp. dentisani 7747
46-GCF_000148585	S. mitis NCTC 12261
47-GCF_000380065	S. massiliensis DSM 18628
5-GCF_019929665	S. infantis STn400
6-GCF_000187585	S. peroris ATCC 700780
7-GCF_020590155	S. vestibularis DFI.4.125
8-GCF_000191105	S. sanguinis SK405
9-GCF_900475445	S. cristatus ATCC 51100
P2D11	Sterptococcus isolate P2D11
P2E5	Streptococcus isolate P2E5
P3B4	Streptococcus isolate P3B4
P3D4	Streptococcus isolate P3D4
P3E5	Streptococcus isolate P3E5
T369_3	Streptococcus isolate T369
