## Supplementary material for "Comparative genomic analysis reveals novel phylogenetically intermediate Streptococci with high phenotypic diversity in the human distal lung microbiota": Table S3

### Sheet: biochemical id Strep
	Identification and phenotyping				Antibiotic susceptibility Testing (EUCAST)
					Disk diffusion (zone diameter in mm)				MIC (Etest®)			MLSB phenotyping
isolates	α-hemolysis	Optochin	MALDI-TOF	Serotyping (Quellung / Neufeld reaction)	Oxacillin	Erythromycin	Clindamycin	Tetracycline	Benzylpenicillin	Erythromycin	Tetracycline	D-test
369.3	weak	resistent	S. parasanguinis / S. australis	all Pool-Antisera: no reaction	11	12	24	22	0.75	3	2	Negative
P2D11	no	resistent	S. vestibularis / S. salivarius	all Pool-Antisera: no reaction	11	25	23	26	0.125	NA	NA	NA
P2E5	yes	resistent	S. mitis	Sera E and 21	11	13	25	23	0.5	4	1.5	Negative
P3B4	weak	resistent	S. parasanguinis	all Pool-Antisera: no reaction	11	11	23	23	0.75	4	1	Negative
P3D4	yes	resistent	S. parasanguinis	all Pool-Antisera: no reaction	11	27	25	23	1	NA	1.5	NA
P3E5	yes	resistent	S. constellatus	all Pool-Antisera: no reaction	11	26	24	29	0.19	NA	NA	NA

### Sheet: Legends
Legends
Color	Antibiotic resistance code
	Resistant (R)
	Sensitive (S)
