## Supplementary material for "Comparative genomic analysis reveals novel phylogenetically intermediate Streptococci with high phenotypic diversity in the human distal lung microbiota": Table S4

### Sheet: summary
	4 hours post incubation									24 hours post incubation
Bacteria	VP	HIP	ESC	PYRA	𝛼-GAL	β-GUR	β-GAL	PAL	LAP	ADH	RIB	ARA	MAN	SOR	LAC	TRE	INU	RAF	AMD	GLYG	β-HEM
Streptococcus 369.3	-	-	-	-	-	-	-	+	+	+	-	-	-	-	-	-	-	-	-	-	-
Streptococcus P2D11	+	-	-	-	-	-	+	-	+	-	-	-	+	+	+	-	-	-	-	-	-
Streptococcus P2E5	-	-	-	-	-	-	-	+	-	-	-	-	-	-	-	-	-	-	-	-	-
Streptococcus P3B4	-	-	-	-	+	-	-	+	+	-	-	-	-	-	+	-	-	+	-	-	-
Streptococcus P3D4	-	-	-	-	+	-	-	+	+	-	-	-	-	+	+	-	-	+	-	-	-
Streptococcus P3E5	-	-	-	-	-	-	-	+	+	+	-	-	-	-	-	+	-	-	-	-	+
Streptococcus pneumoniae D39V	-	-	-	-	-	-	-	-	+	-	-	-	-	-	+	+	-	+	-	-	-

### Sheet: 369_3_apiweb
REFERENCE	369.3	DATE	2023-11-05	COMMENT	-
Strip	Profile	Identification comment	Taxon	% ID	T index	Type	Test against	Value	Complementary test	Value	Complementary test	Value	Note	Note
API 20 STREP V8.0	-------+++-----------	LOW DISCRIMINATION	Gemella morbillorum	58.3	0.73	Significant	ADH	4					ID. NOT VALID BEFORE 24 HOURS	POSSIBILITY OF Str.anginosus OR Str.intermedius
API 20 STREP V8.0	-------+++-----------	LOW DISCRIMINATION	Streptococcus constellatus ssp constellatus	25	0.65	Significant	VP	98					ID. NOT VALID BEFORE 24 HOURS	POSSIBILITY OF Str.anginosus OR Str.intermedius
API 20 STREP V8.0	-------+++-----------	LOW DISCRIMINATION	Gemella haemolysans	6.5	0.59	Next	ADH	1					ID. NOT VALID BEFORE 24 HOURS	POSSIBILITY OF Str.anginosus OR Str.intermedius
API 20 STREP V8.0	-------+++-----------	LOW DISCRIMINATION	Gemella morbillorum			Complementary			ARBUTIN	-	SALICIN	-	ID. NOT VALID BEFORE 24 HOURS	POSSIBILITY OF Str.anginosus OR Str.intermedius
API 20 STREP V8.0	-------+++-----------	LOW DISCRIMINATION	Streptococcus constellatus ssp constellatus			Complementary			ARBUTIN	v	SALICIN	+(-)	ID. NOT VALID BEFORE 24 HOURS	POSSIBILITY OF Str.anginosus OR Str.intermedius
API 20 STREP V8.0	-------+++-----------	LOW DISCRIMINATION	Streptococcus anginosus			Complementary			ARBUTIN	+	SALICIN	+(-)	ID. NOT VALID BEFORE 24 HOURS	POSSIBILITY OF Str.anginosus OR Str.intermedius
API 20 STREP V8.0	-------+++-----------	LOW DISCRIMINATION	Streptococcus intermedius			Complementary			ARBUTIN	+	SALICIN	+(-)	ID. NOT VALID BEFORE 24 HOURS	POSSIBILITY OF Str.anginosus OR Str.intermedius

### Sheet: P3E5_apiweb
REFERENCE	P3E5	DATE	2023-11-05	COMMENT	-
Strip	Profile	Identification comment	Taxon	% ID	T index	Type	Test against	Value	Test against	Value	Note
API 20 STREP V8.0	-------+++-----+----+	GOOD IDENTIFICATION	Streptococcus constellatus ssp constellatus	98.1	0.75	Significant	VP	98			POSSIBILITY OF Str.anginosus OR Str.intermedius
API 20 STREP V8.0	-------+++-----+----+	GOOD IDENTIFICATION	Streptococcus pyogenes	1.7	0.43	Next	PYRA	98	LAC	99	POSSIBILITY OF Str.anginosus OR Str.intermedius

### Sheet: Sptype_apiweb_pos_ctrl
REFERENCE	Sp type	DATE	2023-11-05	COMMENT	-
Strip	Profile	Identification comment	Taxon	% ID	T index	Type	Test against	Value	Test against	Value	Complementary test	Value	Complementary test	Value	Complementary test	Value	Complementary test	Value	Note	Note
API 20 STREP V8.0	--------+-----++-+---	ACCEPTABLE IDENTIFICATION TO THE GENUS	Streptococcus mitis 1	33.6	0.69	Significant	TRE	7											ID.NOT VALID BEFORE 24-H/POSSIBILITY OF Str.pneumoniae	ID. NOT VALID BEFORE 24 HOURS
API 20 STREP V8.0	--------+-----++-+---	ACCEPTABLE IDENTIFICATION TO THE GENUS	Streptococcus sanguinis	29.8	0.76	Significant	ADH	90											ID.NOT VALID BEFORE 24-H/POSSIBILITY OF Str.pneumoniae	ID. NOT VALID BEFORE 24 HOURS
API 20 STREP V8.0	--------+-----++-+---	ACCEPTABLE IDENTIFICATION TO THE GENUS	Streptococcus oralis	20.3	0.66	Significant	AMD	96											ID.NOT VALID BEFORE 24-H/POSSIBILITY OF Str.pneumoniae	ID. NOT VALID BEFORE 24 HOURS
API 20 STREP V8.0	--------+-----++-+---	ACCEPTABLE IDENTIFICATION TO THE GENUS	Streptococcus pneumoniae	7.5	0.64	Next	ßGAL	79	AMD	84									ID.NOT VALID BEFORE 24-H/POSSIBILITY OF Str.pneumoniae	ID. NOT VALID BEFORE 24 HOURS
API 20 STREP V8.0	--------+-----++-+---	ACCEPTABLE IDENTIFICATION TO THE GENUS	Streptococcus mitis			Complementary					DEXTRAN	-	SALICIN	+(-)	NaCl 4%	-	OPTOCHIN R	+	ID.NOT VALID BEFORE 24-H/POSSIBILITY OF Str.pneumoniae	ID. NOT VALID BEFORE 24 HOURS
API 20 STREP V8.0	--------+-----++-+---	ACCEPTABLE IDENTIFICATION TO THE GENUS	Streptococcus oralis			Complementary					DEXTRAN	0.78	SALICIN	-(+)	NaCl 4%	1	OPTOCHIN R	NT	ID.NOT VALID BEFORE 24-H/POSSIBILITY OF Str.pneumoniae	ID. NOT VALID BEFORE 24 HOURS
API 20 STREP V8.0	--------+-----++-+---	ACCEPTABLE IDENTIFICATION TO THE GENUS	Streptococcus pneumoniae			Complementary					DEXTRAN	-	SALICIN	-	NaCl 4%	NT	OPTOCHIN R	-(+)	ID.NOT VALID BEFORE 24-H/POSSIBILITY OF Str.pneumoniae	ID. NOT VALID BEFORE 24 HOURS
API 20 STREP V8.0	--------+-----++-+---	ACCEPTABLE IDENTIFICATION TO THE GENUS	Streptococcus sanguinis			Complementary					DEXTRAN	+	SALICIN	+	NaCl 4%	v	OPTOCHIN R	+	ID.NOT VALID BEFORE 24-H/POSSIBILITY OF Str.pneumoniae	ID. NOT VALID BEFORE 24 HOURS

### Sheet: P2E5_apiweb
REFERENCE	P2E5	DATE	2023-11-05	COMMENT	-
Strip	Profile	Identification comment	Taxon	% ID	T index	Type	Test against	Value	Test against	Value	Complementary test	Value	Note	Note
API 20 STREP V8.0	-------+-------------	EXCELLENT IDENTIFICATION TO THE GENUS	Gemella haemolysans	78.8	0.94	Significant							ID.NOT VALID BEFORE 24-H/POSSIBILITY OF Gem.morbillorum	ID. NOT VALID BEFORE 24 HOURS
API 20 STREP V8.0	-------+-------------	EXCELLENT IDENTIFICATION TO THE GENUS	Gemella morbillorum	21.1	0.83	Significant	LAP	86					ID.NOT VALID BEFORE 24-H/POSSIBILITY OF Gem.morbillorum	ID. NOT VALID BEFORE 24 HOURS
API 20 STREP V8.0	-------+-------------	EXCELLENT IDENTIFICATION TO THE GENUS	Streptococcus mitis 1	0.1	0.43	Next	LAP	99	LAC	94			ID.NOT VALID BEFORE 24-H/POSSIBILITY OF Gem.morbillorum	ID. NOT VALID BEFORE 24 HOURS
API 20 STREP V8.0	-------+-------------	EXCELLENT IDENTIFICATION TO THE GENUS	Gemella haemolysans			Complementary					NO2-->N2	+	ID.NOT VALID BEFORE 24-H/POSSIBILITY OF Gem.morbillorum	ID. NOT VALID BEFORE 24 HOURS
API 20 STREP V8.0	-------+-------------	EXCELLENT IDENTIFICATION TO THE GENUS	Gemella morbillorum			Complementary					NO2-->N2	-	ID.NOT VALID BEFORE 24-H/POSSIBILITY OF Gem.morbillorum	ID. NOT VALID BEFORE 24 HOURS

### Sheet: P2D11_apiweb
REFERENCE	P2D11	DATE	2023-11-05	COMMENT	-
Strip	Profile	Identification comment	Taxon	% ID	T index	Type	Test against	Value	Test against	Value	Test against	Value
API 20 STREP V8.0	+-----+-+---+++------	ACCEPTABLE IDENTIFICATION	Leuconostoc spp	86.9	0.58	Significant	SOR	4
API 20 STREP V8.0	+-----+-+---+++------	ACCEPTABLE IDENTIFICATION	Lactococcus lactis ssp cremoris	11.9	0.28	Next	ßGAL	18	MAN	17	SOR	0

### Sheet: P3D4_apiweb
REFERENCE	P3D4	DATE	2023-11-05	COMMENT	-
Strip	Profile	Identification comment	Taxon	% ID	T index	Type	Test against	Value	Test against	Value	Test against	Value	Complementary test	Value	Complementary test	Value	Complementary test	Value	Complementary test	Value	Note	Note
API 20 STREP V8.0	----+--++----++--+---	DOUBTFUL PROFILE	Streptococcus mitis 1	78.9	0.41	Significant	αGAL	21	SOR	1											ID.NOT VALID BEFORE 24-H/POSSIBILITY OF Str.pneumoniae	ID. NOT VALID BEFORE 24 HOURS
API 20 STREP V8.0	----+--++----++--+---	DOUBTFUL PROFILE	Streptococcus oralis	12.1	0.29	Significant	SOR	0	AMD	96											ID.NOT VALID BEFORE 24-H/POSSIBILITY OF Str.pneumoniae	ID. NOT VALID BEFORE 24 HOURS
API 20 STREP V8.0	----+--++----++--+---	DOUBTFUL PROFILE	Streptococcus sanguinis	8.4	0.33	Significant	PAL	5	ADH	90	TRE	98									ID.NOT VALID BEFORE 24-H/POSSIBILITY OF Str.pneumoniae	ID. NOT VALID BEFORE 24 HOURS
API 20 STREP V8.0	----+--++----++--+---	DOUBTFUL PROFILE	Streptococcus mitis 2	0.2	0	Next	ADH	99	SOR	0	AMD	84									ID.NOT VALID BEFORE 24-H/POSSIBILITY OF Str.pneumoniae	ID. NOT VALID BEFORE 24 HOURS
API 20 STREP V8.0	----+--++----++--+---	DOUBTFUL PROFILE	Streptococcus mitis			Complementary							DEXTRAN	-	SALICIN	+(-)	NaCl 4%	-	OPTOCHIN R	+	ID.NOT VALID BEFORE 24-H/POSSIBILITY OF Str.pneumoniae	ID. NOT VALID BEFORE 24 HOURS
API 20 STREP V8.0	----+--++----++--+---	DOUBTFUL PROFILE	Streptococcus oralis			Complementary							DEXTRAN	0.78	SALICIN	-(+)	NaCl 4%	1	OPTOCHIN R	NT	ID.NOT VALID BEFORE 24-H/POSSIBILITY OF Str.pneumoniae	ID. NOT VALID BEFORE 24 HOURS
API 20 STREP V8.0	----+--++----++--+---	DOUBTFUL PROFILE	Streptococcus pneumoniae			Complementary							DEXTRAN	-	SALICIN	-	NaCl 4%	NT	OPTOCHIN R	-(+)	ID.NOT VALID BEFORE 24-H/POSSIBILITY OF Str.pneumoniae	ID. NOT VALID BEFORE 24 HOURS
API 20 STREP V8.0	----+--++----++--+---	DOUBTFUL PROFILE	Streptococcus sanguinis			Complementary							DEXTRAN	+	SALICIN	+	NaCl 4%	v	OPTOCHIN R	+	ID.NOT VALID BEFORE 24-H/POSSIBILITY OF Str.pneumoniae	ID. NOT VALID BEFORE 24 HOURS

### Sheet: P3B4_apiweb
REFERENCE	P3B4	DATE	2023-11-05	COMMENT	-
Strip	Profile	Identification comment	Taxon	% ID	T index	Type	Test against	Value	Test against	Value	Complementary test	Value	Complementary test	Value	Complementary test	Value	Complementary test	Value	Note
API 20 STREP V8.0	----+--++-----+--+---	GOOD IDENTIFICATION TO THE GENUS	Streptococcus oralis	62	0.79	Significant	AMD	96											ID.NOT VALID BEFORE 24-H/POSSIBILITY OF Str.pneumoniae
API 20 STREP V8.0	----+--++-----+--+---	GOOD IDENTIFICATION TO THE GENUS	Streptococcus mitis 1	36.3	0.73	Significant	αGAL	21											ID.NOT VALID BEFORE 24-H/POSSIBILITY OF Str.pneumoniae
API 20 STREP V8.0	----+--++-----+--+---	GOOD IDENTIFICATION TO THE GENUS	Streptococcus mitis 2	1.4	0.49	Next	ADH	99	AMD	84									ID.NOT VALID BEFORE 24-H/POSSIBILITY OF Str.pneumoniae
API 20 STREP V8.0	----+--++-----+--+---	GOOD IDENTIFICATION TO THE GENUS	Streptococcus mitis			Complementary					NaCl 4%	-	DEXTRAN	-	OPTOCHIN R	+	SALICIN	+(-)	ID.NOT VALID BEFORE 24-H/POSSIBILITY OF Str.pneumoniae
API 20 STREP V8.0	----+--++-----+--+---	GOOD IDENTIFICATION TO THE GENUS	Streptococcus oralis			Complementary					NaCl 4%	1	DEXTRAN	0.78	OPTOCHIN R	NT	SALICIN	-(+)	ID.NOT VALID BEFORE 24-H/POSSIBILITY OF Str.pneumoniae
API 20 STREP V8.0	----+--++-----+--+---	GOOD IDENTIFICATION TO THE GENUS	Streptococcus pneumoniae			Complementary					NaCl 4%	NT	DEXTRAN	-	OPTOCHIN R	-(+)	SALICIN	-	ID.NOT VALID BEFORE 24-H/POSSIBILITY OF Str.pneumoniae
