## Supplementary material for "Comparative genomic analysis reveals novel phylogenetically intermediate Streptococci with high phenotypic diversity in the human distal lung microbiota": Table S5

### Sheet: COG_categories_isolates
COGs	Streptococcus isolate P2D11	Streptococcus isolate P2E5	Streptococcus isolate P3B4	Streptococcus isolate P3D4	Streptococcus isolate P3E5	Streptococcus isolate 369_3	Streptococcus shared genes	Function	Funtional category
NA	74	137	145	135	117	131	6	Not found	Poorly characterized
A	1	0	1	1	0	1	1	RNA processing and modification	Information storage and processing
C	55	65	59	67	60	61	35	Energy production and conversion	Metabolism
D	39	44	35	36	36	34	28	Cell cycle control, cell division, chromosome partitioning	Cellular processes and signaling
E	158	129	144	160	92	145	63	Amino acid transport and metabolism	Metabolism
F	85	88	84	87	78	83	66	Nucleotide transport and metabolism	Metabolism
G	102	114	142	135	145	125	51	Carbohydrate transport and metabolism	Metabolism
H	56	93	47	73	59	55	29	Coenzyme transport and metabolism	Metabolism
I	35	29	39	37	37	37	28	Lipid transport and metabolism	Metabolism
J	164	152	166	168	144	164	152	Translation, ribosomal structure and biogenesis	Information storage and processing
K	144	152	154	157	163	146	75	Transcription	Information storage and processing
L	135	132	115	110	129	103	82	Replication, recombination and repair	Information storage and processing
M	127	112	116	112	103	109	56	Cell wall/membrane/envelope biogenesis	Cellular processes and signaling
N	12	7	10	9	8	8	6	Cell motility	Cellular processes and signaling
O	55	43	50	48	40	49	36	Posttranslational modification, protein turnover, chaperones	Cellular processes and signaling
P	113	129	105	116	95	99	57	Inorganic ion transport and metabolism	Metabolism
Q	18	14	21	25	14	22	9	Secondary metabolites biosynthesis, transport and catabolism	Metabolism
S	358	384	376	359	373	352	160	Function unknown	Poorly characterized
T	70	50	53	52	32	51	26	Signal transduction mechanisms	Cellular processes and signaling
U	39	23	40	36	37	36	22	Intracellular trafficking, secretion, and vesicular transport	Cellular processes and signaling
V	78	51	69	64	55	51	27	Defense mechanisms	Cellular processes and signaling
W	0	0	4	2	1	1	0	Extracellular structures	Cellular processes and signaling
