## Supplementary material for "Comparative genomic analysis reveals novel phylogenetically intermediate Streptococci with high phenotypic diversity in the human distal lung microbiota": Table S7

genome	NUM_FOUND	DFRF	ERMB	LNUC	LSAC	MEFA	MEFE	MSRD_copy1	MSRD_copy2	PATA	PATB	PMRA	RLMA	TETA46	TETB46	TETM_copy1	TETM_copy2	TETW
genomes_fasta/369-3_out.fna	4	0	0	0	0	100	0	100	0	0	0	0	0	100	100	0	0	0
genomes_fasta/GCA_000147675.2.fna	1	0	0	0	100	0	0	0	0	0	0	0	0	0	0	0	0	0
genomes_fasta/GCA_000164095.1.fna	3	0	0	0	0	0	0	0	0	99.76	99.89	0	100	0	0	0	0	0
genomes_fasta/GCA_000164675.2.fna	2	0	0	0	0	0	0	0	0	0	0	0	0	100	99.6	0	0	0
genomes_fasta/GCA_000186465.1.fna	2	0	0	0	0	0	0	0	0	0	0	0	0	100	99.6	0	0	0
genomes_fasta/GCA_000187465.1.fna	3	0	100	0	0	0	0	0	0	0	0	0	99.88	0	0	100	0	0
genomes_fasta/GCA_000187585.1.fna	3	0	100	0	0	0	0	0	0	0	0	0	100	0	0	100	0	0
genomes_fasta/GCA_000235445.1.fna	2	0	0	0	100	0	0	0	0	0	0	0	0	0	0	0	0	100
genomes_fasta/GCA_000257785.1.fna	1	0	0	0	0	0	0	0	0	0	0	0	0	0	0	100	0	0
genomes_fasta/GCA_000257825.1.fna	7	0	0	0	0	100	0	100	0	100	100	98.25	100	0	0	100	0	0
genomes_fasta/GCA_000344275.1.fna	3	0	0	0	0	0	0	0	0	99.76	99.89	0	100	0	0	0	0	0
genomes_fasta/GCA_000382825.1.fna	6	0	0	0	0	100	0	100	0	99.76	99.89	99.25	99.88	0	0	0	0	0
genomes_fasta/GCA_000479335.1.fna	1	0	0	0	0	0	0	0	0	0	0	0	0	100	0	0	0	0
genomes_fasta/GCA_003626515.1.fna	4	0	0	0	0	0	0	0	0	100	100	100	100	0	0	0	0	0
genomes_fasta/GCA_003627155.1.fna	6	0	100	0	0	0	0	0	0	99.82	100	100	99.53	0	0	100	0	0
genomes_fasta/GCA_006385165.1.fna	6	0	0	100	0	100	0	100	100	0	0	100	100	0	0	100	100	0
genomes_fasta/GCA_006385805.1.fna	2	0	0	0	0	100	0	100	0	0	0	0	0	0	0	0	0	0
genomes_fasta/GCA_900095845.1.fna	1	0	0	0	0	0	0	0	0	0	0	0	99.88	0	0	0	0	0
genomes_fasta/GCF_000148585.2.fna	4	0	0	0	0	0	0	0	0	100	100	100	100	0	0	0	0	0
genomes_fasta/GCF_001679535.1.fna	5	0	0	0	0	0	95.13	0	0	100	100	100	100	0	0	0	0	0
genomes_fasta/GCF_003627135.1.fna	4	0	0	0	0	100	0	100	0	0	0	0	0	100	100	0	0	0
genomes_fasta/GCF_004353325.1.fna	5	0	0	0	0	0	0	0	0	99.76	99.89	99.33	99.88	0	0	100	0	0
genomes_fasta/GCF_016642265.1.fna	3	0	0	0	0	0	0	0	0	0	0	0	0	100	99.6	100	0	0
genomes_fasta/GCF_017315345.1.fna	1	100	0	0	0	0	0	0	0	0	0	0	0	0	0	0	0	0
genomes_fasta/P2E5_out.fna	7	0	0	0	0	100	0	100	0	100	100	100	100	0	0	100	0	0
genomes_fasta/P3B4_out.fna	4	0	0	0	0	100	0	100	0	0	0	0	0	100	99.6	0	0	0
genomes_fasta/P3D4_out.fna	2	0	0	0	0	0	0	0	0	0	0	0	0	100	99.6	0	0	0
