## Supplementary material for "Comparative genomic analysis reveals novel phylogenetically intermediate Streptococci with high phenotypic diversity in the human distal lung microbiota": Table S8

FILE	NUM_FOUND	acpC	cbpD	cbpG	cps4A	cps4B	cps4C	cps4D	hysA	lytA_copy1	lytA_copy2	lytC	nanA	nanB	pavA	pce	pfbA	pitA	ply	psaA	pspA	sipA	srtG1	srtG2
genomes_fasta/GCA_000164095.1.fna	5	0	0	0	0	0	0	0	0	0	0	0	0	0	100	0	0	0	0	99.68	0	100	96.2	92.3
genomes_fasta/GCA_000187465.1.fna	1	0	0	0	0	0	0	0	0	0	0	0	0	0	0	0	0	0	0	100	0	0	0	0
genomes_fasta/GCA_000187585.1.fna	1	0	0	0	0	0	0	0	0	0	0	0	0	0	0	0	0	0	0	100	0	0	0	0
genomes_fasta/GCA_000257785.1.fna	1	0	0	0	0	0	0	0	0	0	0	0	0	0	0	0	0	0	0	89.68	0	0	0	0
genomes_fasta/GCA_000257825.1.fna	7	0	0	0	0	0	0	0	0	99.37	95.92	85.79	0	0	98.4	100	98.47	0	100	100	0	0	0	0
genomes_fasta/GCA_000344275.1.fna	8	0	0	93.36	0	0	0	0	100	0	0	0	0	0	98.4	0	0	100	0	100	0	100	99.9	95.91
genomes_fasta/GCA_000373605.1.fna	1	0	0	0	0	0	0	0	0	0	0	0	0	0	0	0	0	0	0	89.68	0	0	0	0
genomes_fasta/GCA_000380065.1.fna	1	0	0	0	0	0	0	0	0	0	0	0	0	0	0	0	0	0	0	89.78	0	0	0	0
genomes_fasta/GCA_000382825.1.fna	4	0	0	0	99.79	100	0	0	0	0	0	0	0	0	99.94	0	0	0	0	99.68	0	0	0	0
genomes_fasta/GCA_003626515.1.fna	2	0	0	0	0	0	0	0	0	0	0	0	0	0	98.4	0	0	0	0	100	0	0	0	0
genomes_fasta/GCA_003627155.1.fna	2	0	0	0	0	0	0	0	0	0	0	0	0	0	98.4	0	0	0	0	100	0	0	0	0
genomes_fasta/GCA_004785935.1.fna	1	92.81	0	0	0	0	0	0	0	0	0	0	0	0	0	0	0	0	0	0	0	0	0	0
genomes_fasta/GCA_006385165.1.fna	2	0	0	0	0	0	0	0	0	0	0	0	0	0	98.34	0	0	0	0	100	0	0	0	0
genomes_fasta/GCA_900095845.1.fna	1	0	0	0	0	0	0	0	0	0	0	0	0	0	0	0	0	0	0	99.68	0	0	0	0
genomes_fasta/GCF_000148585.2.fna	3	0	0	0	0	0	0	0	0	0	0	0	0	0	98.4	99.95	0	0	0	100	0	0	0	0
genomes_fasta/GCF_001679535.1.fna	16	0	100	0	99.65	99.86	99.86	96.05	100	100	0	100	85.59	100	98.4	100	100	0	100	100	95.16	0	0	0
genomes_fasta/GCF_004353325.1.fna	4	0	0	0	100	100	0	0	0	0	0	0	0	0	98.4	0	0	0	0	99.68	0	0	0	0
genomes_fasta/GCF_017315345.1.fna	1	0	0	0	0	0	0	0	0	0	0	0	0	0	0	0	0	0	0	88.71	0	0	0	0
genomes_fasta/P2E5_out.fna	7	0	0	0	0	0	0	0	0	99.37	0	100	0	100	100	99.84	0	0	100	100	0	0	0	0
genomes_fasta/P3E5_out.fna	1	0	0	0	0	0	0	0	0	0	0	0	0	0	0	0	0	0	0	89.68	0	0	0	0
