## Supplementary material for "Comparative genomic analysis reveals novel phylogenetically intermediate Streptococci with high phenotypic diversity in the human distal lung microbiota": Table S9

### Sheet: Sheet1
Node ID	Name
43-GCF_900474985.1_41965_C01_genomic.faa_extracted.fasta	S. thermophilus NCTC 12958
86-GCF_010120595.1_HOMD.faa_extracted.fasta	S. thermophilus ATCC 19258 HOMD
74-GCF_000253395.1_HOMD.faa_extracted.fasta	S. thermophilus JIM 8232 HOMD
94-GCF_903886475.1_HOMD.faa_extracted.fasta	S. thermophilus CIRM 65 HOMD
92-GCF_900636445.1_HOMD.faa_extracted.fasta	S. vestibularis NCTC 12167
81-GCF_001543085.1_HOMD.faa_extracted.fasta	S. salivarius JF HOMD
24-GCA_000785515.1_ASM78551v1_genomic.faa_extracted.fasta	S. salivarius NCTC 8618
51-GCA_000785515.1_HOMD.faa_extracted.fasta	S. salivarius NCTC 8618 HOMD
72-GCF_000253315.1_HOMD.faa_extracted.fasta	S. salivarius JIM8777 HOMD
P2D11_out.faa_extracted.fasta	S. isolate P2D11
88-GCF_020590155.1_HOMD.faa_extracted_cleaned.fasta	S. vestibularis DFI.4.125 HOMD
7-GCF_020590155.1_ASM2059015v1_genomic.faa_extracted_cleaned.fasta	S. vestibularis DFI.4.125
66-GCF_000188295.1_HOMD.faa_extracted.fasta	S. vestibularis ATCC 49124 HOMD
63-GCF_000180075.1_HOMD.faa_extracted.fasta	S. vestibularis F0396 HOMD
73-GCF_000253335.1_HOMD.faa_extracted.fasta	S. salivarius CCHSS3 HOMD
35-GCA_900143035.1_IMG-taxon_2687453658_annotated_assembly_genomic.faa_extracted.fasta	S. salivarius ATCC 7073
22-GCA_000747195.1_ASM74719v1_genomic.faa_extracted.fasta	S. bovis ATCC 33317
16-GCF_000379985.1_ASM37998v1_genomic.faa_extracted.fasta	S. caballi DSM 19004
85-GCF_003627135.1_HOMD.faa_extracted.fasta	S. koreensis KCOM 2890 not in HOMD
37-GCF_003627135.1_ASM362713v1_genomic.faa_extracted.fasta	S. koreensis KCOM 2890
93-GCF_900636505.1_HOMD.faa_extracted_cleaned.fasta	S. australis NCTC3168 HOMD
4-GCF_900636505_TYGS_HOMD.faa_extracted_cleaned.fasta	S. australis NCTC3168
11-GCF_000235445.1_John_igna_ATCC_51276_V1_genomic.faa_extracted.fasta	J. ignava ATCC 51276
84-GCF_001679535.1_HOMD.faa_extracted.fasta	S. pneumoniae CCUG 28588 not in HOMD
36-GCF_001679535.1_ASM167953v1_genomic.faa_extracted.fasta	S. pneumoniae CCUG 28588
45-GCA_000382825.1_ASM38282v1_genomic.faa_extracted.fasta	S. oralis subsp. dentisani 7747
5-GCF_019929665.1_ASM1992966v1_genomic.faa_extracted.fasta	S. infantis STn400
52-GCA_003626515.1_HOMD.faa_extracted.fasta	S. chosunense ChDC B353 not in HOMD
28-GCA_003626515.1_ASM362651v1_genomic.faa_extracted.fasta	S. chosunense ChDC B353
89-GCF_022749195.1_HOMD.faa_extracted.fasta	S. oralis 1648 HOMD
71-GCF_000253155.1_HOMD.faa_extracted.fasta	S. oralis Uo5 HOMD
14-GCA_000344275.1_Streptococcus_tigurinus_AZ_3a_genomic.faa_extracted.fasta	S. oralis subsp. tigurinus DSM 24864
1-GCF_000960005.1_ASM96000v1_genomic.faa_extracted.fasta	S. mitis OT25
49-GCA_000257825.1_HOMD.faa_extracted.fasta	S. pseudopneumoniae ATCC BAA-960 not in HOMD
13-GCA_000257825.1_ASM25782v1_genomic.faa_extracted.fasta	S. pseudopneumoniae ATCC BAA-960
58-GCF_000027165.1_HOMD.faa_extracted.fasta	S. mitis B6 HOMD
46-GCF_000148585.2_ASM14858v3_genomic.faa_extracted.fasta	S. mitis NCTC 12261
82-GCF_001553685.1_HOMD.faa_extracted.fasta	Streptococcus sp. oral taxon 431 HOMD
6-GCF_000187585.1_ASM18758v1_genomic.faa_extracted.fasta	S. peroris ATCC 700780
34-GCA_900095845.1_PRJEB15309_genomic.faa_extracted.fasta	S. timonensis DSM 103349
57-GCF_000019985.1_HOMD.faa_extracted.fasta	S. pneumoniae CGSP14 HOMD
59-GCF_000148525.1_HOMD.faa_extracted.fasta	S. mitis SK564 HOMD
48-GCA_000148585.2_HOMD.faa_extracted.fasta	S. mitis NCTC 12261 HOMD
60-GCF_000148565.1_HOMD.faa_extracted.fasta	S. oralis ATCC 35037 HOMD
2-GCF_900637025.1_46338_H01_genomic.faa_extracted.fasta	S. oralis ATCC 35037
64-GCF_000185265.1_HOMD.faa_extracted.fasta	S. oralis ATCC 49296 HOMD
27-GCA_003143695.1_ASM314369v1_genomic.faa_extracted.fasta	S. halitosis VT-4
38-GCF_004353325.1_ASM435332v1_genomic.faa_extracted.fasta	S. downii CECT 9732
P2E5_out.faa_extracted.fasta	Streptococcus isolate P2E5
53-GCA_003627155.1_HOMD.faa_extracted.fasta	S. gwangjuense KCOM -1679T not in HOMD
29-GCA_003627155.1_ASM362715v1_genomic.faa_extracted.fasta	S. gwangjuense KCOM -1679T
54-GCA_006385165.1_HOMD.faa_extracted.fasta	S. symci C17 not in HOMD
31-GCA_006385165.1_ASM638516v1_genomic.faa_extracted.fasta	S. symci C17
56-GCF_000014205.1_HOMD.faa_extracted.fasta	S. sanguinis SK36 HOMD
40-GCF_016481285.1_ASM1648128v1_genomic.faa_extracted.fasta	S. zalophi CSL7508T
17-GCF_000380045.1_ASM38004v1_genomic.faa_extracted.fasta	S. marimammalium DSM 18627
44-GCF_900475675.1_45473_D02_genomic.faa_extracted.fasta	S. lutetiensis NCTC13774
39-GCF_016403165.1_ASM1640316v1_genomic.faa_extracted.fasta	S. infantarius ssp. coli DSM 22957
33-GCA_014643475.1_ASM1464347v1_genomic.faa_extracted.fasta	S. himalayensis CGMCC 1.15533
26-GCA_001708305.1_ASM170830v1_genomic.faa_extracted.fasta	S. himalayensis HTS2
42-GCF_017315345.1_ASM1731534v1_genomic.faa_extracted.fasta	S. vaginalis P1L01
15-GCF_001412635.1_ASM141263v1_genomic.faa_extracted.fasta	S. anginosus J4211
70-GCF_000234035.1_HOMD.faa_extracted.fasta	S. intermedius F0413 HOMD
20-GCA_000413475.1_Stre_inte_ATCC_27335_V1_genomic.faa_extracted.fasta	S. intermedius ATCC 27335
P3E5_out.faa_extracted.fasta	Streptococcus isolate P3E5
69-GCF_000234015.1_HOMD.faa_extracted.fasta	S. intermedius F0395 HOMD
79-GCF_000463425.1_HOMD.faa_extracted.fasta	S. constellatus subsp. pharyngis C1050 HOMD
80-GCF_000463445.1_HOMD.faa_extracted.fasta	S. constellatus subsp. pharyngis C818 HOMD
78-GCF_000463395.1_HOMD.faa_extracted.fasta	S. constellatus subsp. pharyngis C232 HOMD
12-GCA_000257785.1_ASM25778v1_genomic.faa_extracted.fasta	S. constellatus ATCC 27823
76-GCF_000306805.1_HOMD.faa_extracted.fasta	S. intermedius JTH08 HOMD
90-GCF_900459125.1_HOMD.faa_extracted_cleaned.fasta	S. constellatus NCTC 11325HOMD
10-GCF_900459125.1_49569_C01_genomic.faa_extracted_cleaned.fasta	S. constellatus NCTC11325
18-GCF_900459365.1_45296_H02_genomic.faa_extracted.fasta	S. massiliensis NCTC13765
47-GCF_000380065.1_ASM38006v1_genomic.faa_extracted.fasta	S. massiliensis DSM 18628
23-GCA_000767835.1_ASM76783v1_genomic.faa_extracted.fasta	S. sinensis HKU4
25-GCA_001469295.1_ASM146929v1_genomic.faa_extracted.fasta	S. gordonii ATCC 10558
19-GCA_000385925.1_ASM38592v1_genomic.faa_extracted.fasta	S. cristatus AS 1.3089
9-GCF_900475445.1_42727_F01_genomic.faa_extracted.fasta	S. cristatus ATCC 51100
8-GCF_000191105.1_ASM19110v1_genomic.faa_extracted.fasta	S. sanguinis SK405
67-GCF_000220315.1_HOMD.faa_extracted.fasta	S. sanguinis ATCC 29667 HOMD
87-GCF_016642265.1_HOMD.faa_extracted.fasta	S. lactarius CCUG 66490 HOMD
41-GCF_016642265.1_ASM1664226v1_genomic.faa_extracted.fasta	S. lactarius CCUG 66490
68-GCF_000222725.1_HOMD.faa_extracted.fasta	S. parasanguinis SK236 HOMD
62-GCF_000180035.1_HOMD.faa_extracted.fasta	S. parasanguinis F0405 HOMD
P3D4_out.faa_extracted.fasta	Streptococcus isolate P3D4
P3B4_out.faa_extracted.fasta	Streptococcus isolate P3B4
77-GCF_000314795.2_HOMD.faa_extracted.fasta	Streptococcus sp. F0442 HOMD
65-GCF_000187505.1_HOMD.faa_extracted.fasta	S. parasanguinis ATCC 903 HOMD
61-GCF_000164675.2_HOMD.faa_extracted.fasta	S. parasanguinis ATCC 15912 HOMD
3-GCF_001071155.1_ASM107115v1_genomic.faa_extracted.fasta	S. parasanguinis 451_SPAR
75-GCF_000260695.1_HOMD.faa_extracted.fasta	S. parasanguinis F0449 HOMD
30-GCA_004785935.1_ASM478593v1_genomic.faa_extracted.fasta	S. rubneri DSM26920
91-GCF_900476055.1_HOMD.faa_extracted.fasta	S. australis NCTC 13166 HOMD
50-GCA_000479335.1_HOMD.faa_extracted.fasta	S. ilei JCM 18185T not in HOMD
21-GCA_000479335.1_ASM47933v1_genomic.faa_extracted.fasta	S. ilei JCM 18185T
T369_out.faa_extracted.fasta	Streptococcus isolate T369
83-GCF_001587175.1_HOMD.faa_extracted.fasta	Streptococcus sp. A12 HOMD
55-GCA_006385805.1_HOMD.faa_extracted.fasta	S. xiaochunlingii E24 not in HOMD
32-GCA_006385805.1_ASM638580v1_genomic.faa_extracted.fasta	S. xiaochunlingii E24
